# Cross-domain interactions induce community stability to benthic biofilms in proglacial streams

**DOI:** 10.1101/2023.01.31.526486

**Authors:** Susheel Bhanu Busi, Hannes Peter, Jade Brandani, Tyler J. Kohler, Stilianos Fodelianakis, Paraskevi Pramateftaki, Massimo Bourquin, Leïla Ezzat, Grégoire Michoud, Stuart Lane, Paul Wilmes, Tom J. Battin

## Abstract

Cross-domain interactions are an integral part of the success of complex biofilms in natural environments. Here, we report on cross-domain interactions in biofilms of streams draining proglacial floodplains in the Swiss Alps. These streams, as a consequence of the retreat of glaciers, are characterized by multiple environmental gradients and stability that depend on the time since deglaciation. We estimate co-occurrence of prokaryotic and eukaryotic communities along this gradient and show that key community members have disproportionate effects on the stability of co-occurrence networks. The topology of the networks was similar independent of environmental gradients and stability. However, network stability was higher in the streams draining proglacial terrain that was more recently deglaciated. We find that both pro- and eukaryotes are central to the stability of these networks, which fragment upon the removal of both pro- and eukaryotic taxa. These ‘keyplayers’ are not always abundant, suggesting an underlying functional component to their contributions. Thus, we show that there is a key role played by individual taxa in determining microbial community stability of glacier-fed streams.
