## Supplementary Table 1 for "Cross-domain interactions induce community stability to benthic biofilms in proglacial streams"

Supplementary_Table_1: Metadata and network statistics
Glacier	Stream	Site	Number	Nodes	Edges	Density	Transitivity	Average_Transitivity	Modularity	Diameter	Assortativity	Mean_Distance	Cliques	Clusters
Otemma	Glacier-Fed	Down	6	1090	118874	0.200291489	0.972950279	0.717991853	0.159265601	0.953482892	0.947834335	2.325816969	5472	3
Otemma	Tributary	Down	16	1090	43385	0.073099637	0.952547265	0.54823228	0.258213075	0.639162567	0.970557977	2.864632985	8236	7
Val Roseg	Glacier-Fed	Down	24	1090	56694	0.095524048	0.987918624	0.56792091	0.086277941	1.073480217	0.990948426	3.543330664	6054	75
Val Roseg	Tributary	Down	20	1090	29832	0.050264109	0.936193473	0.461793375	0.22545136	0.48259947	0.961351502	3.039834576	5195	17
Otemma	Glacier-Fed	Up	14	1090	70853	0.119380629	0.988709395	0.553384074	0.077110945	0.400303637	0.988680305	2.727146359	5008	2
Otemma	Tributary	Up	32	1090	23034	0.03881012	1	1	0.05632417	0	1	1	841	841
Val Roseg	Glacier-Fed	Up	6	1090	100738	0.169734038	0.952606289	0.666588891	0.191504706	0.934288156	0.923195484	2.326339289	6681	2
Val Roseg	Tributary	Up	18	1090	45511	0.076681747	0.96455845	0.511933342	0.191644313	0.652119498	0.973260928	2.92233716	6366	23
