## Supplementary Table 2 for "Cross-domain interactions induce community stability to benthic biofilms in proglacial streams"

Supplementary_Table_2: Metadata and Chlorophyll-a measurements							Mean_Chla_Abundance
Sample	Glacier	Stream	Site	New_ID	Chla		Glacier	Stream	UP_DN	mean(Chla)
OTE_1	Otemma	Glacier-fed	DOWN	S1_E	0.017491513		Otemma	Glacier-fed	DOWN	0.00966266
OTE_10	Otemma	Tributary	UP	S10_E	0.087904126		Val Roseg	Glacier-fed	DOWN	1.180719067
OTE_100	Otemma	Glacier-fed	DOWN	S50_L	0.001779028		Otemma	Glacier-fed	UP	0.026548601
OTE_11	Otemma	Glacier-fed	UP	S11_E	0.001100972		Val Roseg	Glacier-fed	UP	0.010284459
OTE_12	Otemma	Tributary	UP	S12_E	0.063250229		Otemma	Tributary	DOWN	0.678274114
OTE_13	Otemma	Tributary	UP	S13_E	0.063344045		Val Roseg	Tributary	DOWN	0.23292517
OTE_14	Otemma	Tributary	UP	S14_E	0.05976196		Otemma	Tributary	UP	0.203327883
OTE_15	Otemma	Glacier-fed	UP	S15_E	0.160793458		Val Roseg	Tributary	UP	1.229935784
OTE_16	Otemma	Glacier-fed	UP	S16_E	0.002246985
OTE_17	Otemma	Glacier-fed	UP	S17_E	0.000208167
OTE_18	Otemma	Glacier-fed	UP	S18_E	0.000555073
OTE_19	Otemma	Tributary	UP	S19_E	0.087456955
OTE_2	Otemma	Tributary	DOWN	S2_E	1.143717446
OTE_20	Otemma	Tributary	UP	S20_E	0.059857867
OTE_21	Otemma	Glacier-fed	UP	S21_E	0.008925544
OTE_22	Otemma	Glacier-fed	UP	S22_E	0.001657504
OTE_23	Otemma	Tributary	UP	S23_E	0.125513585
OTE_24	Otemma	Glacier-fed	UP	S24_E	0.003362424
OTE_25	Otemma	Tributary	UP	S25_E	0.256011721
OTE_26	Otemma	Tributary	UP	S26_E	0.485842979
OTE_28	Otemma	Tributary	UP	S28_E	0.032164091
OTE_29	Otemma	Tributary	UP	S29_E	0.297873023
OTE_3	Otemma	Tributary	DOWN	S3_E	0.850530518
OTE_30	Otemma	Tributary	UP	S30_E	0.032369943
OTE_31	Otemma	Tributary	UP	S31_E	0.022188313
OTE_32	Otemma	Glacier-fed	UP	S32_E	0.000356573
OTE_33	Otemma	Glacier-fed	UP	S33_E	0.023874189
OTE_34	Otemma	Glacier-fed	UP	S34_E	0.005849036
OTE_35	Otemma	Glacier-fed	UP	S35_E	0.005535042
OTE_36	Otemma	Glacier-fed	UP	S36_E	0.328374461
OTE_37	Otemma	Tributary	UP	S37_E	0.023922919
OTE_38	Otemma	Tributary	UP	S38_E	0.031595657
OTE_39	Otemma	Tributary	UP	S39_E	0.032385562
OTE_4	Otemma	Tributary	DOWN	S4_E	0.391159943
OTE_40	Otemma	Tributary	UP	S40_E	0.049471001
OTE_41	Otemma	Glacier-fed	UP	S41_E	0.001343905
OTE_42	Otemma	Tributary	UP	S42_E	0.03589129
OTE_43	Otemma	Tributary	DOWN	S43_E	0.051726445
OTE_44	Otemma	Tributary	DOWN	S44_E	0.042141043
OTE_45	Otemma	Glacier-fed	DOWN	S45_E	0.002731406
OTE_46	Otemma	Tributary	DOWN	S46_E	0.007655844
OTE_47	Otemma	Tributary	DOWN	S47_E	0.235274546
OTE_49	Otemma	Glacier-fed	DOWN	S49_E	0.003211994
OTE_5	Otemma	Tributary	DOWN	S5_E	1.5655335
OTE_50	Otemma	Glacier-fed	DOWN	S50_E	0.000137652
OTE_51	Otemma	Glacier-fed	DOWN	S1_L	0.056049233
OTE_52	Otemma	Tributary	DOWN	S2_L	2.57812137
OTE_53	Otemma	Tributary	DOWN	S3_L	2.63698659
OTE_54	Otemma	Tributary	DOWN	S4_L	0.951772799
OTE_55	Otemma	Tributary	DOWN	S5_L	0.332678031
OTE_56	Otemma	Tributary	DOWN	S6_L	0.153054818
OTE_57	Otemma	Glacier-fed	DOWN	S7_L	0.00094037
OTE_58	Otemma	Tributary	DOWN	S8_L	1.221570201
OTE_59	Otemma	Glacier-fed	DOWN	S9_L	0.0020053
OTE_6	Otemma	Tributary	DOWN	S6_E	0.225095106
OTE_60	Otemma	Tributary	UP	S10_L	0.507305212
OTE_61	Otemma	Glacier-fed	UP	S11_L	0.0000587
OTE_62	Otemma	Tributary	UP	S12_L	0.046538727
OTE_63	Otemma	Tributary	UP	S13_L	0.179709323
OTE_64	Otemma	Tributary	UP	S14_L	0.1138658
OTE_65	Otemma	Glacier-fed	UP	S15_L	0.002987816
OTE_66	Otemma	Glacier-fed	UP	S16_L	0.000108983
OTE_67	Otemma	Glacier-fed	UP	S17_L	0.023063982
OTE_68	Otemma	Glacier-fed	UP	S18_L	0.000732801
OTE_69	Otemma	Tributary	UP	S19_L	0.634437199
OTE_7	Otemma	Glacier-fed	DOWN	S7_E	0.037222474
OTE_70	Otemma	Tributary	UP	S20_L	0.548739749
OTE_71	Otemma	Glacier-fed	UP	S21_L	0.00028909
OTE_72	Otemma	Glacier-fed	UP	S22_L	0.000824912
OTE_73	Otemma	Tributary	UP	S23_L	0.06084127
OTE_74	Otemma	Glacier-fed	UP	S24_L	0.002581834
OTE_75	Otemma	Tributary	UP	S25_L	0.290375099
OTE_76	Otemma	Tributary	UP	S26_L	0.106356368
OTE_77	Otemma	Glacier-fed	UP	S27_L	0.003480415
OTE_78	Otemma	Tributary	UP	S28_L	0.224399375
OTE_79	Otemma	Tributary	UP	S29_L	1.479126728
OTE_8	Otemma	Tributary	DOWN	S8_E	0.488074561
OTE_80	Otemma	Tributary	UP	S30_L	1.029897636
OTE_81	Otemma	Tributary	UP	S31_L	0.154992739
OTE_82	Otemma	Glacier-fed	UP	S32_L	0.000629552
OTE_83	Otemma	Glacier-fed	UP	S33_L	0.041623957
OTE_84	Otemma	Glacier-fed	UP	S34_L	0.003139147
OTE_85	Otemma	Glacier-fed	UP	S35_L	0.00771877
OTE_86	Otemma	Glacier-fed	UP	S36_L	0.135236431
OTE_87	Otemma	Tributary	UP	S37_L	0.008722119
OTE_88	Otemma	Tributary	UP	S38_L	0.011151466
OTE_89	Otemma	Tributary	UP	S39_L	0.014810457
OTE_9	Otemma	Glacier-fed	DOWN	S9_E	0.00044313
OTE_90	Otemma	Tributary	UP	S40_L	0.045888946
OTE_91	Otemma	Glacier-fed	UP	S41_L	0.003249701
OTE_92	Otemma	Tributary	UP	S42_L	0.015840307
OTE_93	Otemma	Tributary	DOWN	S43_L	0.002327363
OTE_94	Otemma	Tributary	DOWN	S44_L	0.006846631
OTE_96	Otemma	Tributary	DOWN	S46_L	0.002941409
OTE_97	Otemma	Glacier-fed	DOWN	S47_L	0.000883654
OTE_98	Otemma	Glacier-fed	DOWN	S48_L	0.00132978
OTE_99	Otemma	Glacier-fed	DOWN	S49_L	0.001389045
SOY_1	Valsorey	Tributary	DOWN	S51_E	0.02727949
SOY_10	Valsorey	Glacier-fed	DOWN	S60_E	0.0002901
SOY_11	Valsorey	Glacier-fed	DOWN	S61_E	0
SOY_12	Valsorey	Glacier-fed	DOWN	S62_E	0.00028366
SOY_13	Valsorey	Glacier-fed	DOWN	S63_E	0.00059577
SOY_14	Valsorey	Glacier-fed	DOWN	S64_E	0.00109092
SOY_15	Valsorey	Glacier-fed	UP	S65_E	0.002632347
SOY_16	Valsorey	Glacier-fed	UP	S66_E	0.004560031
SOY_17	Valsorey	Glacier-fed	UP	S67_E	0.0000267
SOY_18	Valsorey	Glacier-fed	UP	S68_E	0.003220516
SOY_19	Valsorey	Glacier-fed	UP	S69_E	0.000045068
SOY_2	Valsorey	Tributary	DOWN	S52_E	0.190048992
SOY_20	Valsorey	Glacier-fed	UP	S70_E	0.0000286
SOY_21	Valsorey	Glacier-fed	UP	S71_E	0.001010383
SOY_22	Valsorey	Glacier-fed	UP	S72_E	0
SOY_23	Valsorey	Glacier-fed	UP	S73_E	0
SOY_24	Valsorey	Glacier-fed	UP	S74_E	0
SOY_25	Valsorey	Glacier-fed	UP	S75_E	0
SOY_26	Valsorey	Glacier-fed	UP	S76_E	0
SOY_27	Valsorey	Glacier-fed	UP	S77_E	0.000406965
SOY_28	Valsorey	Glacier-fed	DOWN	S78_E	0.000775373
SOY_29	Valsorey	Glacier-fed	DOWN	S79_E	0.010095314
SOY_3	Valsorey	Glacier-fed	DOWN	S53_E	0.008102762
SOY_30	Valsorey	Tributary	DOWN	S80_E	0.077774313
SOY_31	Valsorey	Tributary	DOWN	S81_E	0.359086263
SOY_32	Valsorey	Tributary	DOWN	S82_E	0.200637282
SOY_33	Valsorey	Tributary	DOWN	S83_E	0.102668132
SOY_34	Valsorey	Glacier-fed	DOWN	S84_E	0.002448699
SOY_35	Valsorey	Tributary	DOWN	S51_L	0.6937126
SOY_36	Valsorey	Tributary	DOWN	S52_L	1.112861626
SOY_37	Valsorey	Glacier-fed	DOWN	S53_L	0.011510322
SOY_38	Valsorey	Tributary	DOWN	S54_L	0.343739016
SOY_39	Valsorey	Tributary	DOWN	S55_L	1.067032602
SOY_4	Valsorey	Tributary	DOWN	S54_E	0.573657504
SOY_40	Valsorey	Tributary	DOWN	S56_L	0.104707536
SOY_41	Valsorey	Tributary	DOWN	S57_L	3.317069686
SOY_42	Valsorey	Glacier-fed	DOWN	S58_L	0.006269466
SOY_43	Valsorey	Glacier-fed	DOWN	S59_L	0.001196366
SOY_44	Valsorey	Glacier-fed	DOWN	S60_L	0
SOY_45	Valsorey	Glacier-fed	DOWN	S61_L	0.003249793
SOY_46	Valsorey	Glacier-fed	DOWN	S62_L	0.001420177
SOY_47	Valsorey	Glacier-fed	DOWN	S63_L	0.002325063
SOY_48	Valsorey	Glacier-fed	DOWN	S64_L	0.000161148
SOY_49	Valsorey	Glacier-fed	UP	S65_L	0.001127366
SOY_5	Valsorey	Tributary	DOWN	S55_E	3.065559657
SOY_50	Valsorey	Glacier-fed	UP	S66_L	0.00576716
SOY_51	Valsorey	Glacier-fed	UP	S67_L	0.020153298
SOY_52	Valsorey	Glacier-fed	UP	S68_L	0.028610462
SOY_53	Valsorey	Glacier-fed	UP	S69_L	0.001328272
SOY_54	Valsorey	Glacier-fed	UP	S70_L	0.000425735
SOY_55	Valsorey	Glacier-fed	UP	S71_L	0.001218308
SOY_56	Valsorey	Glacier-fed	UP	S72_L	0.001341829
SOY_57	Valsorey	Glacier-fed	UP	S73_L	0
SOY_58	Valsorey	Glacier-fed	UP	S74_L	0.00000997
SOY_59	Valsorey	Glacier-fed	UP	S75_L	0
SOY_6	Valsorey	Tributary	DOWN	S56_E	0.15933383
SOY_60	Valsorey	Glacier-fed	UP	S76_L	0.014384812
SOY_61	Valsorey	Glacier-fed	UP	S77_L	0
SOY_62	Valsorey	Glacier-fed	DOWN	S78_L	0.002118611
SOY_63	Valsorey	Glacier-fed	DOWN	S79_L	0.008516227
SOY_64	Valsorey	Tributary	DOWN	S80_L	0.214442312
SOY_65	Valsorey	Tributary	DOWN	S81_L	0.564786653
SOY_66	Valsorey	Tributary	DOWN	S82_L	0.598419278
SOY_67	Valsorey	Tributary	DOWN	S83_L	2.699841942
SOY_68	Valsorey	Glacier-fed	DOWN	S84_L	0.001997952
SOY_7	Valsorey	Tributary	DOWN	S57_E	0.462311126
SOY_8	Valsorey	Glacier-fed	DOWN	S58_E	0.001545175
SOY_9	Valsorey	Glacier-fed	DOWN	S59_E	0.001677995
VAR_1	Val Roseg	Glacier-fed	DOWN	S85_E	0.010473654
VAR_10	Val Roseg	Glacier-fed	DOWN	S94_E	0.005037834
VAR_11	Val Roseg	Tributary	DOWN	S95_E	0.024248991
VAR_12	Val Roseg	Tributary	DOWN	S96_E	0.035916438
VAR_13	Val Roseg	Glacier-fed	DOWN	S97_E	0.005767458
VAR_14	Val Roseg	Glacier-fed	DOWN	S98_E	0.007817662
VAR_15	Val Roseg	Glacier-fed	DOWN	S99_E	0.005460858
VAR_16	Val Roseg	Tributary	DOWN	S100_E	0.095192054
VAR_17	Val Roseg	Tributary	DOWN	S101_E	0.461252596
VAR_18	Val Roseg	Tributary	DOWN	S102_E	0.201851604
VAR_19	Val Roseg	Tributary	DOWN	S103_E	0.067538301
VAR_2	Val Roseg	Tributary	DOWN	S86_E	0.272882564
VAR_20	Val Roseg	Glacier-fed	DOWN	S104_E	0.002318637
VAR_21	Val Roseg	Tributary	DOWN	S105_E	0.139571041
VAR_22	Val Roseg	Glacier-fed	DOWN	S106_E	0.02735731
VAR_23	Val Roseg	Glacier-fed	DOWN	S107_E	0.006128755
VAR_24	Val Roseg	Glacier-fed	DOWN	S108_E	0.003120246
VAR_25	Val Roseg	Tributary	DOWN	S109_E	0.19116824
VAR_26	Val Roseg	Tributary	DOWN	S110_E	0.388795013
VAR_27	Val Roseg	Tributary	DOWN	S111_E	0.129281841
VAR_28	Val Roseg	Glacier-fed	DOWN	S112_E	0.00117176
VAR_29	Val Roseg	Glacier-fed	DOWN	S113_E	0.001116615
VAR_3	Val Roseg	Tributary	DOWN	S87_E	0.390280432
VAR_30	Val Roseg	Tributary	DOWN	S114_E	0.201120186
VAR_31	Val Roseg	Glacier-fed	DOWN	S115_E	0.000641855
VAR_32	Val Roseg	Tributary	UP	S116_E	0.055977867
VAR_33	Val Roseg	Glacier-fed	UP	S117_E	0.000534142
VAR_34	Val Roseg	Tributary	UP	S118_E	3.587892798
VAR_35	Val Roseg	Tributary	UP	S119_E	0.085863316
VAR_36	Val Roseg	Tributary	UP	S120_E	0.078316426
VAR_37	Val Roseg	Tributary	UP	S121_E	0.221220627
VAR_38	Val Roseg	Tributary	UP	S122_E	0.082030699
VAR_39	Val Roseg	Glacier-fed	UP	S123_E	0.003740766
VAR_4	Val Roseg	Tributary	DOWN	S88_E	0.902102025
VAR_40	Val Roseg	Tributary	UP	S124_E	0.486156537
VAR_41	Val Roseg	Tributary	UP	S125_E	0.504087265
VAR_42	Val Roseg	Tributary	UP	S126_E	1.996821747
VAR_43	Val Roseg	Glacier-fed	UP	S127_E	0.001128252
VAR_44	Val Roseg	Tributary	UP	S128_E	1.347915331
VAR_45	Val Roseg	Glacier-fed	DOWN	S85_L	0.030772488
VAR_46	Val Roseg	Tributary	DOWN	S86_L	0.014853565
VAR_47	Val Roseg	Tributary	DOWN	S87_L	0.077305366
VAR_48	Val Roseg	Tributary	DOWN	S88_L	1.035539935
VAR_49	Val Roseg	Glacier-fed	DOWN	S89_L	0.004817016
VAR_5	Val Roseg	Glacier-fed	DOWN	S89_E	0.039643531
VAR_50	Val Roseg	Glacier-fed	DOWN	S90_L	0.005467655
VAR_51	Val Roseg	Glacier-fed	DOWN	S91_L	0.012808662
VAR_52	Val Roseg	Glacier-fed	DOWN	S92_L	0.286762094
VAR_53	Val Roseg	Tributary	DOWN	S93_L	0.006656763
VAR_54	Val Roseg	Glacier-fed	DOWN	S94_L	0.009481396
VAR_55	Val Roseg	Tributary	DOWN	S95_L	0.00718788
VAR_56	Val Roseg	Glacier-fed	DOWN	S96_L	0.007917804
VAR_57	Val Roseg	Tributary	DOWN	S97_L	0.009185897
VAR_58	Val Roseg	Glacier-fed	DOWN	S98_L	0.095763827
VAR_59	Val Roseg	Glacier-fed	DOWN	S99_L	0.007332021
VAR_6	Val Roseg	Glacier-fed	DOWN	S90_E	0.0040232
VAR_60	Val Roseg	Tributary	DOWN	S100_L	0.060764237
VAR_61	Val Roseg	Glacier-fed	DOWN	S101_L	37.09533359
VAR_62	Val Roseg	Tributary	DOWN	S102_L	0.01034589
VAR_63	Val Roseg	Tributary	DOWN	S103_L	0.024274188
VAR_64	Val Roseg	Glacier-fed	DOWN	S104_L	0.007107472
VAR_65	Val Roseg	Tributary	DOWN	S105_L	0.046352996
VAR_66	Val Roseg	Glacier-fed	DOWN	S106_L	0.008481782
VAR_67	Val Roseg	Glacier-fed	DOWN	S107_L	0.002109943
VAR_68	Val Roseg	Glacier-fed	DOWN	S108_L	0.041710646
VAR_69	Val Roseg	Tributary	DOWN	S109_L	0.267104603
VAR_7	Val Roseg	Glacier-fed	DOWN	S91_E	0.013429079
VAR_70	Val Roseg	Tributary	DOWN	S110_L	1.189941464
VAR_71	Val Roseg	Tributary	DOWN	S111_L	0.027693802
VAR_72	Val Roseg	Glacier-fed	DOWN	S112_L	0.020539471
VAR_73	Val Roseg	Glacier-fed	DOWN	S113_L	0.005831078
VAR_74	Val Roseg	Tributary	DOWN	S114_L	0.016764891
VAR_75	Val Roseg	Glacier-fed	DOWN	S115_L	0.007264752
VAR_76	Val Roseg	Tributary	UP	S116_L	0.162003918
VAR_77	Val Roseg	Glacier-fed	UP	S117_L	0.023250556
VAR_78	Val Roseg	Tributary	UP	S118_L	1.357029794
VAR_79	Val Roseg	Tributary	UP	S119_L	0.137037001
VAR_8	Val Roseg	Tributary	DOWN	S92_E	0.010358815
VAR_80	Val Roseg	Tributary	UP	S120_L	0.077815789
VAR_81	Val Roseg	Tributary	UP	S121_L	0.08148147
VAR_82	Val Roseg	Tributary	UP	S122_L	0.069495704
VAR_83	Val Roseg	Glacier-fed	UP	S123_L	0.022370087
VAR_84	Val Roseg	Tributary	UP	S124_L	0.054045131
VAR_85	Val Roseg	Tributary	UP	S125_L	5.180579792
VAR_86	Val Roseg	Tributary	UP	S126_L	6.383759579
VAR_87	Val Roseg	Glacier-fed	UP	S127_L	0.010682948
VAR_88	Val Roseg	Tributary	UP	S128_L	4.52279482
VAR_89	Val Roseg	Tributary	UP	S129_L	0.542103392
VAR_9	Val Roseg	Tributary	DOWN	S93_E	0.042534899
VAR_90	Val Roseg	Tributary	UP	S130_L	0.044158248
VAR_91	Val Roseg	Tributary	DOWN	S131_L	0.387368613
VAR_92	Val Roseg	Tributary	DOWN	S132_L	0.361438144
VAR_93	Val Roseg	Tributary	DOWN	S133_L	0.690850468
VAR_94	Val Roseg	Tributary	DOWN	S134_L	0.131732052
